# The consequences of mixed-species malaria parasite co-infections in mice and mosquitoes for disease severity, parasite fitness, and transmission success

**DOI:** 10.1101/761791

**Authors:** Jianxia Tang, Thomas J. Templeton, Jun Cao, Richard Culleton

## Abstract

The distributions of human malaria parasite species overlap in most malarious regions of the world, and co-infections involving two or more malaria parasite species are common. Little is known about the consequences of interactions between species during co-infection for disease severity and parasite transmission success. Anti-malarial interventions can have disproportionate effects on malaria parasite species, and may locally differentially reduce the number of species in circulation. Thus, it is important to have a clearer understanding of how the interactions between species affect disease and transmission dynamics. Controlled competition experiments using human malaria parasites are impossible, and thus we assessed the consequences of mixed-species infections on parasite fitness, disease severity, and transmission success using the rodent malaria parasite species *Plasmodium chabaudi*, *P. yoelii yoelii*, and *P. vinckei lentum*. We compared the fitness of individual species within single species and co-infections in mice. We also assessed the disease severity of single versus mixed infections in mice by measuring mortality rates, anaemia, and weight loss. Finally, we compared the transmission success of parasites in single or mixed species infections by quantifying oocyst development in *Anopheles stephensi* mosquitoes. We found that co-infections of *P. yoelii* with either *P. vinckei* or *P. chabaudi* led to a dramatic increase in infection virulence, with 100% mortality observed in mixed species infections, compared to no mortality for *P. yoelii* and *P. vinckei* single infections, and 40% mortality for *P. chabaudi* single infections. The increased mortality in the mixed infections was associated with an inability to clear parasitaemia, with the non-*P. yoelii* parasite species persisting at higher parasite densities than in single infections. *P. yoelii* growth was suppressed in all mixed infections compared to single infections. Transmissibility of *P. vinckei* and *P. chabaudi* to mosquitoes was also reduced in the presence of *P. yoelii* in co-infections compared to single infections. The increased virulence of co-infections containing *P. yoelii* (reticulocyte restricted) and *P. chabaudi* or *P. vinckei* (predominantly normocyte restricted) may be due to parasite cell tropism and/or immune modulation of the host. We explain the reduction in transmission success of species in co-infections in terms of inter-species gamete incompatibility.
