## Supplementary Table 1 for "The consequences of mixed-species malaria parasite co-infections in mice and mosquitoes for disease severity, parasite fitness, and transmission success"

### Sheet: Sheet1
Fig1 Panel D										Fig1 Panel E									Fig1 Panel F
PvDS vs Mix				PyCU vs Mix						PcAJ vs Mix				PyCU vs Mix					PcAS vs Mix				PyCU vs Mix
Days	P value	T value	DF	Days	P value	T value	DF			Days	P value	T value	DF	Days	P value	T value	DF		Days	P value	T value	DF	Days	P value	T value	DF
6	ns			6	< 0.0001	5.12086	87			8	0.000598426	3.59813	69	4	0.00453018	2.93474	69		8	0.00017821	3.97301	66	5	< 0.0001	8.9081	72
7	ns			7	< 0.0001	7.23574	87			9	< 0.0001	9.89115	69	5	< 0.0001	9.65451	69		9	< 0.0001	7.82025	66	6	< 0.0001	18.7556	72
8	< 0.0001	4.3513	63	8	< 0.0001	9.1817	87							6	< 0.0001	20.3541	69		10	0.000422123	3.71375	66	7	< 0.0001	24.1161	72
9	< 0.0001	6.04369	63	9	< 0.0001	8.03422	87							7	< 0.0001	25.607	69						8	< 0.0001	17.5786	72
10	< 0.0001	8.78551	63	10	< 0.0001	10.0478	87							8	< 0.0001	26.1039	69						9	< 0.0001	11.078	72
11	< 0.0001	7.24939	63	11	< 0.0001	7.58783	87							9	< 0.0001	20.499	69						10	< 0.0001	4.82284	72
12	< 0.0001	5.70791	63	12	< 0.0001	5.27252	87
Fig1 Panel G										Fig1 Panel H									Fig1 Panel I
PvDS vs Mix				PyCU vs Mix						PcAJ vs Mix				PyCU vs Mix					PcAS vs Mix				PyCU vs Mix
Days	P value	T value	DF	Days	P value	T value	DF			Days	P value	T value	DF	Days	P value	T value	DF		Days	P value	T value	DF	Days	P value	T value	DF
6		ns		6	0.000232951	3.84005	87			4	< 0.0001	4.83353	69	4	0.00129945	3.35337	69		6	< 0.0001	4.19222	66	6	< 0.0001	9.3976	72
7		ns		7	< 0.0001	6.47845	87			5	< 0.0001	4.24615	69	5	0.00143309	3.32173	69						7	< 0.0001	22.3317	72
8		ns		8	< 0.0001	8.60885	87							6	< 0.0001	7.15025	69						8	< 0.0001	21.3251	72
9		ns		9	< 0.0001	8.28122	87							7	< 0.0001	11.2943	69						9	< 0.0001	11.1846	72
10	< 0.0001	4.89521	63	10	< 0.0001	8.92639	87							8	< 0.0001	11.8936	69						10	< 0.0001	9.62624	72
11	< 0.0001	5.94777	63	11	< 0.0001	6.93506	87							9	< 0.0001	9.31201	69
12	< 0.0001	5.7317	63	12	< 0.0001	4.77752	87
Fig1 Panel J
PvDS vs Mix				PyCU vs Mix
Days	P value	T value	DF	Days	P value	T value	DF
8		ns		8	0.000301143	3.75263	95
9		ns		9	< 0.0001	5.91242	95
10		ns		10	< 0.0001	9.55137	95
11	< 0.0001	6.24756	69	11	< 0.0001	13.1318	95
12	< 0.0001	7.21491	69	12	< 0.0001	9.46935	95
13	< 0.0001	5.22311	69	13	< 0.0001	7.58044	95
Fig2 Panel B									Fig2 Panel C
PvDS vs Mix				PcAJ vs Mix					PvDS vs Mix				PcAJ vs Mix
Days	P value	T value	DF	Days	P value	T value	DF		Days	P value	T value	DF	Days	P value	T value	DF
5	0.000246106	3.77408	126	5	< 0.0001	8.49578	103		6	< 0.0001	5.78262	108	1	0.00141835	3.26142	129
9	0.000259672	3.75916	126	6	< 0.0001	12.5546	103		7	< 0.0001	8.14179	108	4	0.000142617	3.92071	129
10	< 0.0001	5.00832	126	7	< 0.0001	15.8556	103		8	< 0.0001	6.76284	108	10	0.000488814	3.57781	129
				8	< 0.0001	10.5967	103		9	< 0.0001	6.07299	108	11	< 0.0001	5.83758	129
				9	< 0.0001	4.74996	103		10	0.000105951	4.02524	108	12	< 0.0001	5.02414	129
									11	0.000780683	3.45761	108	13	< 0.0001	4.15795	129
									12	< 0.0001	4.67336	108	27	< 0.0001	4.47291	129
									13	0.000222359	3.82109	108	28	0.000158133	3.89277	129
									14	< 0.0001	6.62436	108	29	0.00036835	3.65855	129
									15	< 0.0001	5.24555	108	30	0.000111096	3.98772	129
									16	< 0.0001	6.71606	108
									17	< 0.0001	6.65673	108
									18	< 0.0001	6.67042	108
									19	< 0.0001	4.10034	108
									20	0.00126401	3.31114	108
									27	0.000144298	3.94101	108
									29	< 0.0001	4.99867	108
									30	0.000138734	3.9518	108
Fig3 panel D					Fig3 panel E					Fig3 panel F
	PyCU vs PyCU(PcAJ)				PvDS vs PvDS(PcAJ)					PcAJ vs PcAJ(PyCU)				PcAJ vs PcAJ(PvDS)
Days	P value	T value	DF		Days	P value	T value	DF		Days	P value	T value	DF	Days	P value	T value	DF
9	< 0.0001	8.36688	45		4	0.0116799	2.64611	39		5	< 0.0001	5.46271	45	5	< 0.0001	5.9216	54
					5	0.000744125	3.66066	39		6	0.00753945	2.79814	45	6	0.00246067	3.17708	54
					6	< 0.0001	15.0207	39						7	0.00023852	3.93647	54
					7	< 0.0001	13.9686	39						8	0.00339523	3.06493	54
					8	< 0.0001	6.70169	39
					9	0.0101432	2.70228	39
Fig3 panel G-I
the Mann Whitney test did not give the DF value
Fig4 panel D
PvDS(PyCUpre-in) vs PvDS				PvDS(PyCUpre-in) vs PyCU					Fig4 panel I
Days	P value	T value	DF	Days	P value	T value	DF		P value
14	0.000654411	3.50829	110	21	0.00279921	3.05788	110		0.0159
15	< 0.0001	4.99448	110	22	0.000794314	3.45061	110		the Mann Whitney test did not give the DF value
16	0.00395559	2.94383	110	23	< 0.0001	4.52401	110
19	< 0.0001	4.10789	110
20	< 0.0001	5.62775	110
21	< 0.0001	6.28885	110
22	< 0.0001	4.65631	110
23	< 0.0001	4.70742	110
Fig6 panel E
P value
0.7
the Mann Whitney test did not give the DF value
Fig7 panel A	Mann Whitney test			Fig7 panel B	Mann Whitney test			Fig7 panel C	Mann Whitney test
	Day 3	Day 5			Day 3	Day 5			Day 3	Day 5
	P value	P value			P value	P value			P value	P value
PyCU vs PyCU+PvDS	0.0635(ns)	0.9444(ns)		PyCU vs PyCU+cAJ	0.4603(ns)	0.9841(ns)		PvDS vs PvDS+PcAJ	0.9444(ns)	> 0.9999(ns)
PvDS vs PyCU+PvDS	0.0079	0.0357		PcAJ vs PyCU+cAJ	0.0079	0.0079		PcAJ vs PvDS+PcAJ	0.0079	0.1905
Fig7 panel D	Mann Whitney test			Fig7 panel E	Mann Whitney test			Fig7 panel F	Mann Whitney test
	Day 3	Day 5			Day 3	Day 5			Day 3	Day 5
	P value	P value			P value	P value			P value	P value
PyCU vs PyCU+PvDS	0.1367(ns)	0.5031(ns)		PyCU vs PyCU+cAJ	0.8432(ns)	0.4477(ns)		PvDS vs PvDS+PcAJ	0.2613(ns)	0.0351
PvDS vs PyCU+PvDS	< 0.0001	< 0.0001		PcAJ vs PyCU+cAJ	< 0.0001	< 0.0001		PcAJ vs PvDS+PcAJ	< 0.0001	0.2307(ns)
Fig8
Multiple t-tests, with the assumption that all rows are sampled from populations with the same scatter and corrected for multiple comparisons using the Holm-Sidak method
Fig8 Panel A
	Day 3			Day5
	P value	T value	DF	P value	T value	DF
PyCU vs PyCU(PcAJ)	0.0894936(ns)	1.93164	8	0.500527(ns)	0.705492	8
PyCU vs PyCU(PvDS)	0.469087(ns)	0.759947	8	0.723063(ns)	0.367103	8
Fig8 Panel B
	Day 3			Day5
	P value	T value	DF	P value	T value	DF
PvDS vs PvDS(PcAJ)	0.455938(ns)	0.367103	8	0.0359507	2.84698	5
PvDS vs PvDS(PyCU)	0.723063(ns)	0.367103	8	0.000871588	6.11672	6
Fig8 Panel C
	Day 3			Day5
	P value	T value	DF	P value	T value	DF
PcAJ vs PcAJ(PyCU)	ns	ns	ns	0.00243025	4.35459	8
PcAJ vs PcAJ(PvDS)	0.346593(ns)	1	8	0.0414092	2.49308	7
